# Allele-specific alternative splicing in human tissues

**DOI:** 10.1101/2020.05.04.077255

**Authors:** Kofi Amoah, Yun-Hua Esther Hsiao, Jae Hoon Bahn, Yiwei Sun, Christina Burghard, Boon Xin Tan, Ei-Wen Yang, Xinshu Xiao

## Abstract

Alternative splicing is an RNA processing mechanism that affects most genes in human, contributing to disease mechanisms and phenotypic diversity. The regulation of splicing involves an intricate network of *cis*-regulatory elements and *trans*-acting factors. Due to their high sequence specificity, *cis*-regulation of splicing can be altered by genetic variants, significantly affecting splicing outcomes. Recently, multiple methods have been applied to understanding the regulatory effects of genetic variants on splicing. However, it is still challenging to go beyond apparent association to pinpoint functional variants. To fill in this gap, we utilized large-scale datasets of the Genotype-Tissue Expression (GTEx) project to study genetically-modulated alternative splicing (GMAS) via identification of allele-specific splicing events. We demonstrate that GMAS events are shared across tissues and individuals more often than expected by chance, consistent with their genetically driven nature. Moreover, although the allelic bias of GMAS exons varies across samples, the degree of variation is similar across tissues vs. individuals. Thus, genetic background drives the GMAS pattern to a similar degree as tissue-specific splicing mechanisms. Leveraging the genetically driven nature of GMAS, we developed a new method to predict functional splicing-altering variants, built upon a genotype-phenotype concordance model across samples. Complemented by experimental validations, this method predicted >1000 functional variants, many of which may alter RNA-protein interactions. Lastly, 72% of GMAS-associated SNPs were in linkage disequilibrium with GWAS-reported SNPs, and such association was enriched in tissues of relevance for specific traits/diseases. Our study enables a comprehensive view of genetically driven splicing variations in human tissues.
