## Supplemental Table 2 for "Allele-specific alternative splicing in human tissues"

### Sheet: Supplemental Table 2
Supplemental Table 2. Primer sequences used in this study
Name	Sequence
Minigene primers
GFP-Fw	AGTGCTTCAGCCGCTACCC
GFP-Rv	GTTGTACTCCAGCTTGTGCC
PDE4DIP HindIII Fw	gagaagctt TCTGACTTGTCCATGTCCAGG
PDE4DIP SacII Rv	tatccgcgg GATGAGACATACACACCACAG
PDE4DIP FwT	CCTTAACTTTCTTTTCCTAGGCTTTC
PDE4DIP RvT	GAAAGCCTAGGAAAAGAAAGTTAAGG
PDE4DIP FwG	CCTTAACTTTCTGTTCCTAGGCTTTC
PDE4DIP RvG	GAAAGCCTAGGAACAGAAAGTTAAGG
MAP2K3 HindIII Fw	gagaagctt TGGAAGGAGTGAGAGGCAGGTG
MAP2K3 SacII Rv	tatccgcgg TCTCCCCTAGGGCTAGGATGAG
MAP2K3 FwG	CACCATTGGAGACAGAGTAGGTGCCAGC
MAP2K3 RvG	GCTGGCACCTACTCTGTCTCCAATGGTG
MAP2K3 FwC	CACCATTGGAGACACAGTAGGTGCCAGC
MAP2K3 RvC	GCTGGCACCTACTGTGTCTCCAATGGTG
UGT2B17 HindIII Fw	gagaagctt TGGGTATTCAGCTTACCTCAGAC
UGT2B17 SacII Rv	tatccgcgg GGAAGGACAGGTTACACATCATC
UGT2B17 FwA	CAATACTCGACTGTATAAGTGGTTACCCCAG
UGT2B17 RvA	CTGGGGTAACCACTTATACAGTCGAGTATTG
UGT2B17 FwG	CAATACTCGACTGTACAAGTGGTTACCCCAG
UGT2B17 RvG	CTGGGGTAACCACTTGTACAGTCGAGTATTG
SEPT4 EcoRI Fw	atgaattc CACTGCGACTTTGTGAAGCTGAG
SEPT4 XhoI Rv	atctcgagcta GCTTCTCAGTTTCTGGATCTGTC
SEPT4 FwT	CCTTATCAACCCTTTTCTCCCTTTAGC
SEPT4 RvT	GCTAAAGGGAGAAAAGGGTTGATAAGG
SEPT4 FwC	CCTTATCAACCCCTTTCTCCCTTTAGC
SEPT4 RvC	GCTAAAGGGAGAAAGGGGTTGATAAGG
ATHL1 EcoRI Fw	gaattc GTCATGTCCCCCGACGAGTAC
ATHL1 XhoI Rv	gactcgagcta CAGGCTCATACCCATCGAACTC
ATHL1 FwA	CAAGATCCCCTCACCTCACCCCACCCCCGCCCCAG
ATHL1 RvA	CTGGGGCGGGGGTGGGGTGAGGTGAGGGGATCTTG
ATHL1 FwC	CAAGATCCCCTCACCTCCCCCCACCCCCGCCCCAG
ATHL1 RvC	CTGGGGCGGGGGTGGGGGGAGGTGAGGGGATCTTG
EMSA oligoes
PDE4DIP T7FwG	TAATACGACTCACTATAGGGCATTTTAGGAGACTTGGACACAGTT
PDE4DIP T7RvG	AACTGTGTCCAAGTCTCCTAAAATGCCCTATAGTGAGTCGTATTA
PDE4DIP T7FwA	TAATACGACTCACTATAGGGCATTTTAGGAGATTTGGACACAGTT
PDE4DIP T7RvA	AACTGTGTCCAAATCTCCTAAAATGCCCTATAGTGAGTCGTATTA
NPLOC4 T7FwG	TAATACGACTCACTATAGGGCCATTGGAGACACAGTAGGTGCCAG
NPLOC4 T7RvG	CTTCACTCCATCCGGGGACTGGACACCCTATAGTGAGTCGTATTA
NPLOC4 T7FwA	TAATACGACTCACTATAGGGTGTCCAGTCCCCAGATGGAGTGAAG
NPLOC4 T7RvA	CTTCACTCCATCTGGGGACTGGACACCCTATAGTGAGTCGTATTA
BUD13 cloning primers
BUD13 NotI Fw	AAGGTGCGGCCGCaa GCGGCAGCTCCGCCGCTTTC
BUD13 EcoRI Rv	gta gaattc CATATCCTCAACACTCCATTTGTAG
